# Phytohormone production by the arbuscular mycorrhizal fungus *Rhizophagus irregularis*

**DOI:** 10.1101/2020.06.11.146126

**Authors:** Simon Pons, Sylvie Fournier, Christian Chervin, Guillaume Bécard, Soizic Rochange, Nicolas Frei Dit Frey, Virginie Puech Pagès

## Abstract

Arbuscular mycorrhizal symbiosis is a mutualistic interaction between most land plants and fungi of the glomeromycotina subphylum. The initiation, development and regulation of this symbiosis involve numerous signalling events between and within the symbiotic partners. Among other signals, phytohormones are known to play important roles at various stages of the interaction. During presymbiotic steps, plant roots exude strigolactones which stimulate the fungus, and favour the initiation of symbiosis. At later stages, different plant hormone classes can act as positive or negative regulators of the interaction. Although the fungus is known to reciprocally emit regulatory signals, its potential contribution to the phytohormonal pool has received little attention, and has so far only been addressed by indirect assays. In this study, using mass spectrometry, we analyzed phytohormones released into the medium by germinated spores of the arbuscular mycorrhizal fungus *Rhizophagus irregularis*. We detected the presence of a cytokinin (isopentenyl-adenosine) and an auxin (indole-acetic acid). In addition, we identified a gibberellin (gibberellic acid 4) in spore extracts. We also used gas chromatography to show that *R. irregularis* produces ethylene from methionine and the α-keto γ-methylthiobutyric acid pathway. These results highlight the possibility for AM fungi to use phytohormones to interact with their host plants, or to regulate their own development.
