## Supplementary Table1 for "Phytohormone production by the arbuscular mycorrhizal fungus *Rhizophagus irregularis*"

### Sheet: Feuil1
#	Family	Molecule name	Abbreviation	Atomic formula	Retention time (min)	Scan mode (ESI)	MRM precursor ion	MRM product ion 1	MRM product ion 2	Limit of detection (M)
1	Abscisic acids	Abscisic acid	ABA	C15H20O4	5.8	-	263	153	219	7e-10
2		Abscisic acid glucose ester	ABA-GE	C21H30O9	5	-	425	153	263	2.3e-08
3	Auxins	Indole-3-acetic acid	IAA	C10H9NO2	5.3	+	176	130	77	2.9e-09
4		Indole-3-propionic acid	IPA	C11H11NO2	5.8	+	189	130	77	7.03e-10
5		Indole-3-butyric acid	IBA	C12H13NO2	6.1	+	204	186	130	7.03e-10
6		IAA-alanine	IAA-Ala	C13H14N2O3	5.1	+	247	130	77	1e-10
7		IAA-aspartate	IAA-Asp	C14H14N2O5	4.6	+	291	130	77	1e-10
8		Naphtalenic acetic acid	NAA	C12H10O2	6.3	+	187	141	115	100000000
9	Gibberellins	Gibberellin A1	GA1	C19H24O6	5.5	-	347	185	145	4.69e-08
10		Gibberellin A3	GA3	C19H22O6	4.9	-	345	143	239	7.03e-10
11		Gibberellin A4	GA4	C19H24O5	6.5	-	331	213	257	1e-11
12		Gibberellin A7	GA7	C19H22O5	x	-	329	211	223	x
13	Salicylates	Methyl-salicylate	MeSA	C8H8O3	x	+	153	97	107	x
14	Jasmonates	Jasmonic acid	JA	C12H18O3	6.2	-	209	59	165	7.03e-10
15		Methyl-jasmonate	MeJA	C13H20O3	x	+	225	81	91	x
16		JA-isoleucine	JA-Ile	C18H29NO4	x	+	323	209	59	x
17	Cytokinins	Benzyladenine	BAP	C12H11N5	4.6	-	224	133	132	7e-10
18		Benzyladenosine	BAPR	C17H19N5O4	x	+	358	226	91	x
19		Benzyladenine glucoside	BAPG	C18H21N5O5	x	+	388	226	91	x
20		cis-zeatin	cZ	C10H13N5O	2.8	+	220	136	119	1e-09
21		trans-zeatin	tZ	C10H13N5O	2.2	+	220	136	119	1e-09
22		cis-zeatin riboside	cZR	C15H21N5O5	4.2	+	352	220	136	1e-10
23		trans-zeatin riboside	tZR	C15H21N5O5	3.9	+	352	220	136	1e-10
24		Zeatin glucoside	ZG	C16H23N5O6	x	+	382	136	220	x
25		Dihydrozeatin	DHZ	C10H15N5O	2.1	+	222	136	148	7.03e-10
26		Dihydrozeatin riboside	DHZR	C15H23N5O5	x	+	354	222	136	x
27		Dihydrozeatin glucoside	DHZG	C16H25N5O6	x	+	384	222	136	x
28		Isopentenyladenine	iP	C10H13N5	4.4	+	204	136	119	1e-10
29		Isopentenyladenosine	iPR	C15H21N5O4	4.9	+	336	204	136	1e-10
30		Isopentenyladenine-9-glucoside	iP9G	C16H23N5O5	4.4	+	366	136	204	1e-11
31		Kinetin	K	C10H9N5O	3.8	-	214	133	134	6e-09
32		Kinetin riboside	KR	C15H17N5O5	x	+	348	216	81	x
33		Kinetin glucoside	KG	C16H19N5O6	x	+	378	216	81	x
34		meta-Topoline	mT	C12H11N5O	3.9	+	242	107	77	1e-10
35		Topoline riboside	TR	C17H19N5O5	x	+	374	242	107	x
36		Topoline glucoside	TG	C18H21N5O7	x	+	404	242	107	x
37	Strigolactones	Strigol	Strigol	C19H22O6	6.8	+	347	329	97	5.86e-09
38	Brassinosteroids	Brassinolide	BL	C28H48O6	7.1	+	481	81	91	4.69e-08
39	Other	α-keto-γ-methylthio butyric acid	KMBA	C5H7O3S	3.7	-	147	47	99	x
